# Genomic diversity of *Escherichia coli* isolates from backyard chickens and guinea fowl in the Gambia

**DOI:** 10.1101/2020.05.14.096289

**Authors:** Ebenezer Foster-Nyarko, Nabil-Fareed Alikhan, Anuradha Ravi, Nicholas M. Thomson, Sheikh Jarju, Brenda Anna Kwambana-Adams, Arss Secka, Justin O’Grady, Martin Antonio, Mark J. Pallen

## Abstract

Chickens and guinea fowl are commonly reared in Gambian homes as affordable sources of protein. Using standard microbiological techniques, we obtained 68 caecal isolates of *Escherichia coli* from ten chickens and nine guinea fowl in rural Gambia. After Illumina whole-genome sequencing, 28 sequence types were detected in the isolates (four of them novel), of which ST155 was the most common (22/68, 32%). These strains span four of the eight main phylogroups of *E. coli*, with phylogroups B1 and A being most prevalent. Nearly a third of the isolates harboured at least one antimicrobial resistance gene, while most of the ST155 isolates (14/22, 64%) encoded resistance to ≥3 classes of clinically relevant antibiotics, as well as putative virulence factors, suggesting pathogenic potential in humans. Furthermore, hierarchical clustering revealed that several Gambian poultry strains were closely related to isolates from humans. Although the ST155 lineage is common in poultry from Africa and South America, the Gambian ST155 isolates belong to a unique cgMLST cluster comprised of closely related (38-39 alleles differences) isolates from poultry and livestock from sub-Saharan Africa—suggesting that strains can be exchanged between poultry and livestock in this setting. Continued surveillance of *E. coli* and other potential pathogens in rural backyard poultry from sub-Saharan Africa is warranted.

**Author notes:** All supporting data and protocols have been provided within the article or as supplementary data files. Eleven supplementary figures and eight supplementary files are available with the online version of this article.

**Data summary:** The genomic assemblies for the isolates reported here are available for download from EnteroBase (http://enterobase.warwick.ac.uk/species/index/ecoli) and the EnteroBase assembly barcodes are provided in File S2.

Sequences have been deposited in the NCBI SRA, under the BioProject ID: PRJNA616250 and accession numbers SAMN14485281 to SAMN14485348 (File S2). Assemblies have been deposited in GenBank under the BioProject ID: PRJNA616250 and accession numbers CP053258 and CP053259.

**Impact statement:** Domestic birds play a crucial role in human society, in particular contributing to food security in low-income countries. Many households in Sub-Saharan Africa rear free-range chickens and guinea fowl, which are often left to scavenge for feed in and around the family compound, where they are frequently exposed to humans, other animals and the environment. Such proximity between backyard poultry and humans is likely to facilitate transmission of pathogens such as *Escherichia coli* or antimicrobial resistance between the two host species. Little is known about the population structure of *E. coli* in rural chickens and guinea fowl, although this information is needed to contextualise the potential risks of transmission of bacterial strains between humans and rural backyard poultry. Thus, we sought to investigate the genomic diversity of *E. coli* in backyard poultry from rural Gambia.
