## Supplementary material for "Genomic diversity of *Escherichia coli* isolates from backyard chickens and guinea fowl in the Gambia": File S3

### Sheet: Sheet1
A
Assembly	7-allele ST	Total length (bp)	# Chromosomal contigs	Length (chromosome)	Circularised	GC (%)	#Plasmidic contigs	N50	N75	L50	L75	# N's per 100 kbp	CDSs	trNRAs	rRNAs	Repeat_region	tmRNA
GF3-3	9286	4706754	1	4706754	Yes	50.63	0	4706754	4706754	1	1	0	5284	86	22	1	1
GF4-3	10654	4821968	1	4821968	Yes	50.51	0	4821968	4821968	1	1	0	4324	85	22	1	1
B
Sample ID	Region	Region Length	Completeness	Score	# Total Proteins	Region Position	Predicted Phage	GC %
GF4-3	1	27Kb	Incomplete	30	15	2194854-2221904	PHAGE_Entero_YYZ_2008_NC_011356(2)	47.71
	2	31.4Kb	Intact	150	31	2225927-2257412	PHAGE_Entero_mEp460_NC_019716(22)	51.39
	3	38.9Kb	Intact	150	51	3642598-3681512	PHAGE_Entero_sfV_NC_003444(37)	48.55
	4	30.2Kb	Intact	17	53	4059624-4089830	PHAGE_Mycoba_32HC_NC_023602(1)	46.22
GF3-3	1	26.8Kb	Intact	150	32	139-27030	PHAGE_Escher_pro483_NC_028943(25)	52.68
	2	35.1Kb	Intact	150	48	1303385-1338558	PHAGE_Salmon_Fels_2_NC_010463(37)	50.23
	3	5.9Kb	Incomplete	30	9	3220895-322618	PHAGE_Bacill_G_NC_023719(2)	47.27
