## Supplementary material for "Genomic diversity of *Escherichia coli* isolates from backyard chickens and guinea fowl in the Gambia": File S5

### Sheet: Sheet2
Sample	Sequence Type	Aminoglyoside	Beta-lactamase	Trimethoprim	Sulfamethoxazole	Tetracycline	MDR
		aac-3-Via / aadA-1 / aph-3 / aph-6	bla-TEM	dfrA	sul2	tetA
C2-1	155	0	0	0	0	0	0
C3-1	746	0	0	0	0	0	0
C3-2	2461	1	0	1	1	0	1
C3-3	542	0	0	0	0	1	0
C3-4	48	1	1	1	0	1	1
C3-5	155	1	1	1	1	1	1
C4-1	1423	0	0	0	0	0	0
C4-2	337	0	0	0	0	0	0
C4-3	9285	0	0	0	0	0	0
C4-4	540	1	1	1	1	0	1
C4-5	58	0	0	0	0	0	0
C5-1	155	1	1	1	1	1	1
C5-2	155	1	1	1	1	1	1
C6-1	155	1	1	1	1	1	1
C6-2	155	1	1	1	1	1	1
C6-3	155	1	1	1	1	1	1
C6-4	9284	0	0	0	0	0	0
C6-5	9284	0	0	0	0	0	0
C7-1	155	1	1	1	1	1	1
C7-2	155	1	1	1	1	1	1
C7-3	155	1	1	1	1	1	1
C7-4	602	0	0	0	0	0	0
C7-5	155	1	1	1	1	1	1
C8-1	5826	0	0	0	0	0	0
C8-2	2772	0	0	0	0	0	0
C8-3	6186	0	0	0	0	0	0
C8-4	2165	0	0	0	0	0	0
C8-5	2772	0	0	0	0	0	0
GF1-1	540	0	0	0	0	0	0
GF1-2	540	0	0	0	0	0	0
GF1-3	540	0	0	0	0	0	0
GF1-4	540	0	0	0	0	0	0
GF1-5	540	0	0	0	0	0	0
GF2-1	155	0	0	0	0	0	0
GF2-2	155	0	0	0	0	0	0
GF2-3	540	0	0	0	0	0	0
GF2-4	155	0	0	0	0	0	0
GF2-5	155	0	0	0	0	0	0
GF3-1	540	0	0	0	0	0	0
GF3-2	443	0	0	0	0	0	0
GF3-3	10654	0	1	0	0	0	0
GF3-4	6025	0	0	0	0	0	0
GF3-5	540	0	0	0	0	0	0
GF4-1	155	0	0	0	0	0	0
GF4-2	155	0	0	0	0	0	0
GF4-3	9286	0	0	0	0	0	0
GF4-4	155	0	0	0	0	0	0
GF4-5	155	0	0	0	0	0	0
GF5-1	155	1	1	1	1	1	1
GF5-2	4392	0	0	0	0	0	0
GF5-3	155	1	1	1	1	1	1
GF5-4	86	0	0	0	0	0	0
GF5-5	942	0	0	0	0	0	0
GF6-1	540	0	0	0	0	0	0
GF6-2	2067	0	0	0	0	0	0
GF6-3	2067	0	0	0	0	0	0
GF6-4	2067	0	0	0	0	0	0
GF6-5	2067	0	0	0	0	0	0
GF7-1	212	0	0	0	0	0	0
GF7-2	155	1	1	1	1	1	1
GF7-3	212	0	0	0	0	0	0
GF7-4	212	0	1	0	0	0	0
GF7-5	212	0	1	0	0	0	0
GF9-1	2614	0	0	0	0	0	0
GF9-2	295	0	0	0	0	0	0
GF9-3	2614	0	0	0	0	0	0
GF9-4	2067	0	0	0	0	0	0
GF9-5	196	0	0	0	0	0	0
Total		16	18	16	15	15	16
