## Supplementary material for "Genomic diversity of *Escherichia coli* isolates from backyard chickens and guinea fowl in the Gambia": File S7

### Sheet: Sheet1
Sample ID	Number found	Plasmid type(s)
C2-1	2	IncHI1B(CIT)_1_pNDM-CIT, p0111_1
C3-1	1	p0111_1
C3-2	1	p0111_1
C3-3	0
C3-4	5	IncFIA(HI1)_1_HI1, IncHI1A_1, IncHI1B(CIT)_1_pNDM-CIT, IncHI1B(R27)_1_R27, p0111_1
C3-5	3	IncFIA_1, IncFIB(AP001918)_1, IncFIC(FII)_1
C4-1	0
C4-2	2	IncHI1B(CIT)_1_pNDM-CIT, IncY_1
C4-3	0
C4-4	4	IncFIB(AP001918)_1, IncFIC(FII)_1, IncFII_1, IncQ1_1
C4-5	2	IncFIA(HI1)_1_HI1, IncFIB(pB171)_1_pB171
C5-1	3	IncFIA_1, IncFIB(AP001918)_1, IncFIC(FII)_1
C5-2	3	IncFIA_1, IncFIB(AP001918)_1, IncFIC(FII)_1
C6-1	3	IncFIA_1, IncFIB(AP001918)_1, IncFIC(FII)_1
C6-2	3	IncFIA_1, IncFIB(AP001918)_1, IncFIC(FII)_1
C6-3	3	IncFIA_1, IncFIB(AP001918)_1, IncFIC(FII)_1
C6-4	1	IncFII_1_pSFO
C6-5	1	IncFII_1_pSFO
C7-1	3	IncFIA_1, IncFIB(AP001918)_1, IncFIC(FII)_1
C7-2	3	IncFIA_1, IncFIB(AP001918)_1, IncFIC(FII)_1
C7-3	3	IncFIA_1, IncFIB(AP001918)_1, IncFIC(FII)_1
C7-4	0
C7-5	3	IncFIA_1, IncFIB(AP001918)_1, IncFIC(FII)_1
C8-1	0
C8-2	0
C8-3	0
C8-4	0
C8-5	0
GF1-1	3	IncFIB(AP001918)_1, IncFIC(FII)_1, IncX1_4
GF1-2	3	IncFIB(AP001918)_1, IncFIC(FII)_1, IncX1_4
GF1-3	3	IncFIB(AP001918)_1, IncFIC(FII)_1, IncX1_4
GF1-4	3	IncFIB(AP001918)_1, IncFIC(FII)_1, IncX1_4
GF1-5	3	IncFIB(AP001918)_1, IncFIC(FII)_1, IncX1_4
GF2-1	2	IncFIB(AP001918)_1, IncFII_1_pSFO
GF2-2	2	IncFIB(AP001918)_1, IncFII_1_pSFO
GF2-3	3	IncFIB(AP001918)_1, IncFIC(FII)_1, IncX1_4
GF2-4	1	IncFIB(AP001918)_1
GF2-5	2	IncFIB(AP001918)_1, IncFII_1_pSFO
GF3-1	0
GF3-2	0
GF3-3	0
GF3-4	1	IncI2_1_Delta
GF3-5	0
GF4-1	3	IncFIA_1, IncFIB(pB171)_1_pB171, IncFIC(FII)_1
GF4-2	3	IncFIA_1, IncFIB(pB171)_1_pB171, IncFIC(FII)_1
GF4-3	0
GF4-4	3	IncFIA_1, IncFIB(pB171)_1_pB171, IncFIC(FII)_1
GF4-5	3	IncFIA_1, IncFIB(pB171)_1_pB171, IncFIC(FII)_1
GF5-1	3	IncFIA_1, IncFIB(pB171)_1_pB171, IncFIC(FII)_1
GF5-2	1	Col156_1
GF5-3	2	IncFIB(AP001918)_1, IncFIC(FII)_1
GF5-4	2	IncFIB(AP001918)_1, IncFIC(FII)_1
GF5-5	0
GF6-1	2	IncFIB(AP001918)_1, IncFIC(FII)_1
GF6-2	3	IncFIA_1, IncFIB(AP001918)_1, IncFIC(FII)_1
GF6-3	3	IncFIA_1, IncFIB(AP001918)_1, IncFIC(FII)_1
GF6-4	3	IncFIA_1, IncFIB(AP001918)_1, IncFIC(FII)_1
GF6-5	3	IncFIA_1, IncFIB(AP001918)_1, IncFIC(FII)_1
GF7-1	0
GF7-2	3	IncFIA_1, IncFIB(AP001918)_1, IncFIC(FII)_1
GF7-3	0
GF7-4	0
GF7-5	1	IncFIB(AP001918)_1
GF9-1	0
GF9-2	1	IncX1_1
GF9-3	0
GF9-4	3	IncFIA_1, IncFIB(AP001918)_1, IncFIC(FII)_1
GF9-5	0
