## Supplementary material for "Genomic diversity of *Escherichia coli* isolates from backyard chickens and guinea fowl in the Gambia": File S8

### Sheet: Sheet1
	Aminoglycoside	n	B-lactamase	n	Chloramphenicol	n	Trimethoprim	n	Macrolide	n	Fosfomycin	n	Lincosamide	n	Colistin	n	Quinolone	n	Sulfamethoxazole	n	Tetracycline	n	Rifampicin	n	Streptothricin	n	Bleomycin
South America	aac(3)-IIa	3	blaCMY-132	1	catA1	6	dfrA1	21	erm(B)	1	fosA3	28	lnu(A)	3	mcr-1.1	8	oqxA	1	sul1	44	tet(32)	1	Not detected	0	sat_2_gen	23	bleO	2
	aac(3)-IId	11	blaCMY-2	14	catA2	1	dfrA12	16	mph(A)	2	fosA6	3	lnu(F)	7	mcr-5.1	1	oqxA6	1	sul2	60	tet(34)	89					ble_Tn5	2
	aac(3)-IVa	1	blaCTX-M-14	3	catB3	1	dfrA14	8	mph(B)	1	fosA7	2	lnu(G)	2	Total	9	oqxB	1	sul3	23	tet(A)	47					Total	4
	aac(3)-VIa	27	blaCTX-M-2	18	cmlA1	18	dfrA15	3	Total	4	Total	33	Total	12			oqxB12	1	Total	127	tet(B)	22
	aac(6')-Ib	2	blaCTX-M-55	37	floR	19	dfrA17	8									qnrB19	21			tet(C)	1
	aadA1	68	blaCTX-M-65	3	Total	45	dfrA5	1									qnrS1	1			tet(M)	3
	aadA12	1	blaCTX-M-8	13			dfrA7	5									Total	26			Total	163
	aadA2	28	blaEC	27			dfrA8	1
	aadA22	1	blaEC-13	4			Total	63
	aadA5	3	blaEC-15	19
	ant(2'')-Ia	4	blaEC-0	42
	aph(3'')-Ib	2	blaEC-19	11
	aph(3')-IIa	6	blaEC-5	8
	aph(3')-Ia	16	blaEC-8	16
	aph(4)-Ia	7	blaSHV-2	1
	aph(6)-Ic	2	blaTEM-1	55
	aph(6)-Id	41	blaTEM-150	2
	Total	223	blaTEM-176	1
			blaTEM-235	3
			Total	278
Asia	aac(3)-IIa_1	8	blaCMY-15_1	1	catA1_1	24	dfrA12_8	66	erm(42)_2	1	fosA3_1	70	lnu(F)_1	14	mcr-3019_1	1	oqxA_1	32	sul1_15	5	tet(34)_1	201	ARR-3_4	33	Not detected	0	Not detected	0
	aac(3)-IId_1	48	blaCMY-2_1	20	catA2_1	5	dfrA14_1	1	erm(B)_18	19	fosA7_1	4	mcr-101_1	94	Total	1	oqxB_1	32	sul1_5	82	tet(A)_3	1	Total	33
	aac(3)-IVa_1	32	blaCTX-M-105_1	1	catB3_2	12	dfrA14_5	43	erm(T)_1	3	Total	74	Total	108			qepA4_1	6	sul2_14	1	tet(A)_6	135
	aac(3)-VIa_2	2	blaCTX-M-123_1	1	cmlA1_1	58	dfrA15_2	2	mph(A)_2	90							qnrB2_1	2	sul2_2	119	tet(B)_2	41
	aac(6')-Ib-cr_1	9	blaCTX-M-14_1	14	floR_2	100	dfrA17_1	35	mph(E)_1	2							qnrB4_1	1	sul2_21	1	tet(M)_4	20
	aac(6')-Il_1	2	blaCTX-M-15_1	1	Total	199	dfrA19_1	2	msr(E)_1	2							qnrB7_1	3	sul2_3	5	tet(M)_8	7
	aadA16_1	8	blaCTX-M-164_1	2			dfrA1_10	14	Total	117							qnrD3_1	1	sul2_6	3	Total	405
	aadA17_1	2	blaCTX-M-179_1	1			dfrA1_8	12									qnrS1_1	32	sul3_2	68
	aadA1_2	5	blaCTX-M-199_1	2			dfrA23_1	1									qnrS2_1	4	Total	284
	aadA22_1	2	blaCTX-M-27_1	5			dfrA27_1	8									qnrVC4_1	1
	aadA2_1	73	blaCTX-M-3_1	1			dfrA5_1	3									Total	114
	aadA2_2	8	blaCTX-M-55_1	56			Total	187
	aadA5_1	29	blaCTX-M-64_1	4
	ant(2'')-Ia_1	3	blaCTX-M-65_1	17
	ant(3'')-Ia_1	89	blaDHA-1_1	1
	aph(3'')-Ib_2	21	blaNDM-1_1	9
	aph(3'')-Ib_5	95	blaNDM-4_1	1
	aph(3')-IIa_2	25	blaNDM-5_1	13
	aph(3')-Ia_1	67	blaNDM-7_1	2
	aph(3')-Ia_3	16	blaNDM-9_1	30
	aph(4)-Ia_1	31	blaOXA-10_1	13
	aph(6)-Id_1	119	blaOXA-1_1	11
	armA_1	2	blaOXA-4_1	1
	rmtB_1	28	blaTEM-106_1	3
	Total	724	blaTEM-135_1	1
			blaTEM-141_1	16
			blaTEM-150_1	3
			blaTEM-176_1	2
			blaTEM-1A_1	4
			blaTEM-1B_1	98
			blaTEM-1C_1	2
			blaTEM-215_1	1
			Total	337
Africa	ARR-3_4	4	blaCTX-M-122_1	2	catA1_1	56	dfrA12_8	57	erm(B)_18	1	fosA3_1	2	lnu(F)_1	1	mcr-1.1_1	1	qepA4_1	1	sul1_5	87	tet(34)_1	524	Not detected	0	Not detected	0	Not detected	0
	aac(3)-IIa_1	4	blaCTX-M-14_1	1	catA2_1	20	dfrA14_1	1	mph(A)_2	77	fosA6_1	1	Total	1	Total	1	qnrB19_1	6	sul1_9	1	tet(A)_3	1
	aac(3)-IId_1	21	blaCTX-M-15_1	47	catB3_1	1	dfrA14_5	169	mph(B)_1	1	fosA7_1	1					qnrB2_1	1	sul2_14	1	tet(A)_4	1
	aac(6')-Ib-cr_1	4	blaCTX-M-65_1	1	catB3_2	3	dfrA15_2	1	mef(B)_1	1	Total	4					qnrB7_1	1	sul2_2	270	tet(A)_6	336
	aadA1_5	2	blaOXA-10_1	1	floR_2	10	dfrA17_1	39	mph(E)_1	1							qnrS1_1	137	sul2_21	2	tet(B)_1	2
	aadA2_1	3	blaOXA-1_1	6	cmlA1_1	33	dfrA1_10	32	msr(E)_1	1							qnrS2_1	3	sul2_3	59	tet(B)_2	31
	aadA2_2	1	blaSHV-12_1	2	Total	123	dfrA1_8	40	Total	82							Total	149	sul2_6	4	tet(D)_1	8
	aadA5_1	33	blaTEM-135_1	2			dfrA5_1	13											sul3_2	48	tet(M)_5	1
	ant(2'')-Ia_1	1	blaTEM-141_1	1			dfrA7_5	16											Total	472	Total	904
	ant(3'')-Ia_1	35	blaTEM-176_1	2			dfrA8_1	9
	aph(3'')-Ib_2	11	blaTEM-1A_1	6			dfrB4_1	2
	aph(3'')-Ib_5	205	blaTEM-1B_1	184			Total	379
	aph(3')-IIa_2	6	blaTEM-1C_1	14
	aph(3')-Ia_1	26	Total	269
	aph(3')-Ia_3	36
	aph(6)-Ic_1	6
	aph(6)-Id_1	297
	armA_1	1
	Total	696
Europe	aac(3)-IIa_1	12	blaCARB-2_1	2	catA1_1	43	dfrA12_8	1	erm(B)_18	1	fosA7_1	8	lnu(F)_1	37	mcr-1.1_1	29	qnrA1_1	3	sul1_11	1	tet(34)_1	460	Not detected	0	Not detected	0	Not detected	0
	aac(3)-IId_1	8	blaCMY-132_1	1	cmlA1_1	24	dfrA14_5	23	mef(B)_1	2			lnu(F)_3	12	Total	29	qnrB19_1	8	sul1_15	2	tet(A)_6	221
	aac(3)-VIa_2	32	blaCMY-2_1	176	floR_2	17	dfrA16_2	7	mph(A)_2	8			lnu(G)_1	9			qnrS1_1	39	sul1_5	103	tet(B)_2	66
	aadA12_1	2	blaCTX-M-14_1	3	Total	84	dfrA17_1	60	mph(B)_1	10			Total	58			qnrVC4_1	1	sul1_9	2	tet(M)_5	1
	aadA1_2	1	blaCTX-M-14b_1	2			dfrA1_10	60	msr(E)_1	1							Total	51	sul2_1	1	Total	748
	aadA2_1	41	blaCTX-M-1_1	157			dfrA1_8	48	Total	22									sul2_11	1
	aadA5_1	61	blaCTX-M-32_2	2			dfrA5_1	8											sul2_14	5
	ant(2'')-Ia_1	4	blaCTX-M-3_1	3			Total	207											sul2_2	215
	ant(3'')-Ia_1	170	blaCTX-M-9_1	4															sul2_3	39
	aph(3'')-Ib_2	39	blaOXA-10_1	1															sul3_2	26
	aph(3'')-Ib_5	75	blaOXA-1_1	2															Total	395
	aph(3')-IIa_2	14	blaSHV-12_1	69
	aph(3')-Ia_1	45	blaSHV-2_1	1
	aph(3')-Ia_10	1	blaTEM-106_1	15
	aph(3')-Ia_3	1	blaTEM-116_1	5
	aph(3')-Ia_7	1	blaTEM-122_1	1
	aph(6)-Id_1	131	blaTEM-141_1	1
	Total	638	blaTEM-190_1	2
			blaTEM-1A_1	6
			blaTEM-1B_1	156
			blaTEM-1C_1	6
			blaTEM-1D_1	7
			blaTEM-30_1	3
			blaTEM-40_1	1
			blaTEM-52B_1	17
			blaTEM-52C_2	2
			Total	645
Oceania	aac(3)-IId_1	21	blaCARB-2_1	1	catA1_1	3	dfrA12_8	1	Not detected	0	Not detected	0	lnu(C)_1	1	Not detected	0	Not detected	0	sul1_5	33	tet(34)_1	115	Not detected	0	Not detected	0	Not detected	0
	aac(3)-IVa_1	4	blaCMY-2_1	1	Total	3	dfrA14_5	1											sul2_1	0	tet(A)_6	40
	aadA2_1	1	blaTEM-102_1	0			dfrA17_1	22											sul2_2	18	tet(B)_2	34
	aadA5_1	1	blaTEM-104_1	0			dfrA1_8	9											sul2_21	1	tet(C)_3	14
	ant(3'')-Ia_1	15	blaTEM-116_1	1			dfrA5_1	33											sul2_3	20	Total	203
	aph(3'')-Ib_1	0	blaTEM-141_1	0			Total	66											Total	72
	aph(3'')-Ib_2	17	blaTEM-1A_1	10
	aph(3'')-Ib_5	24	blaTEM-1B_1	44
	aph(3')-Ia_1	3	blaTEM-1C_1	4
	aph(3')-Ia_3	1	Total	61
	aph(4)-Ia_1	4
	aph(6)-Id_1	41
	Total	132
North America	aac(2')-IIa_1	3	blaCARB-2_1	21	catA1_1	20	dfrA12_8	35	mef(B)_1	1	fosA7_1	19	lnu(F)_1	3	Not detected	0	oqxA_1	3	sul1_15	2	tet(34)_1	1930	Not detected	0	Not detected	0	Not detected	0
	aac(3)-IIa_1	2	blaCMY-132_1	1	catB3_2	4	dfrA14_5	20	ere(A)_6	9	Total	19	lnu(G)_1	2			oqxB_1	3	sul1_5	683	tet(A)_3	1
	aac(3)-IId_1	143	blaCMY-140_1	1	cmlA1_1	15	dfrA15_2	1	mph(A)_2	19			Total	5			qnrA1_1	2	sul1_9	3	tet(A)_6	875
	aac(3)-IVa_1	115	blaCMY-2_1	136	floR_2	36	dfrA16_2	10	mph(B)_1	1							qnrB19_1	3	sul2_14	3	tet(B)_1	84
	aac(3)-VIa_1	16	blaCTX-M-15_1	1	Total	75	dfrA17_1	22	Total	30							qnrS1_1	9	sul2_2	631	tet(B)_2	756
	aac(3)-VIa_2	631	blaCTX-M-1_1	8			dfrA1_10	30									Total	20	sul2_21	4	tet(C)_2	4
	aadA16_1	1	blaCTX-M-32_2	1			dfrA1_8	42											sul2_3	40	tet(C)_3	39
	aadA1_3	1	blaCTX-M-55_1	6			dfrA27_1	1											sul2_6	6	tet(H)_3	4
	aadA2_1	78	blaHERA-3_1	217			dfrA5_1	18											sul3_2	15	tet(M)_4	1
	aadA5_1	23	blaOXA-1_1	6			dfrA8_1	3											Total	1387	tet(M)_5	19
	aadA7_1	4	blaOXA-2_1	2			Total	182													tet(M)_8	6
	ant(2'')-Ia_1	22	blaSHV-12_1	1																	Total	3719
	ant(3'')-Ia_1	776	blaTEM-104_1	4
	aph(3'')-Ib_2	647	blaTEM-106_1	10
	aph(3'')-Ib_5	243	blaTEM-10_1	1
	aph(3')-IIa_2	64	blaTEM-135_1	1
	aph(3')-Ia_1	278	blaTEM-141_1	25
	aph(3')-Ia_10	5	blaTEM-150_1	2
	aph(3')-Ia_3	16	blaTEM-1A_1	94
	aph(3')-Ia_7	1	blaTEM-1B_1	484
	aph(3')-Ia_9	34	blaTEM-1C_1	23
	aph(4)-Ia_1	115	blaTEM-1D_1	5
	aph(6)-Ic_1	62	Total	1050
	aph(6)-Id_1	745
	Total	4025
